# Gene regulatory dynamics during the development of a paleopteran insect, the mayfly *Cloeon dipterum*

**DOI:** 10.1101/2024.05.14.594094

**Authors:** Joan Pallarès-Albanell, Laia Ortega-Flores, Tòt Senar-Serra, Antoni Ruiz, Josep F. Abril, Maria Rossello, Isabel Almudi

**Affiliations:** Department of Genetics, Microbiology and Statistics, Universitat de Barcelona, Diagonal 643, 08028, Barcelona, Spain; Institut de Recerca de la Biodiversitat (IRBio), Universitat de Barcelona, Diagonal, 643, 08028, Barcelona, Spain; Institute of Biomedicine of Universitat de Barcelona (IBUB), Universitat de Barcelona, Diagonal, 643, 08028, Barcelona, Spain

**Author notes:** Equally contributed (Joan Pallarès-Albanell, Laia Ortega-Flores).

**Keywords:** Gene regulation, Paleoptera, mayflies, insects, embryogenesis, ATAC-seq

## Abstract

The evolution of insects has been marked by the appearance of key body plan innovations and novel organs that promoted the outstanding ability of this lineage to adapt to new habitats, boosting the most successful radiation in animals. To understand the origin and evolution of these new structures, it is essential to investigate which are the genes and gene regulatory networks participating during the embryonic development of insects. Great efforts have been made to fully understand, from a gene expression and gene regulation point of view, the development of holometabolous insects, in particular *Drosophila melanogaster*, with the generation of numerous functional genomics resources and databases. Conversely, how hemimetabolous insects develop, and which are the dynamics of gene expression and gene regulation that control their embryogenesis, are still poorly characterized. Therefore, to provide a new platform to study gene regulation in insects, we generated ATAC-seq (Assay for transposase-Accessible Chromatin using sequencing) for the first time during the development of the mayfly *Cloeon dipterum.* This new available resource will allow to better understand the dynamics of gene regulation during hemimetabolan embryogenesis, since *C. dipterum* belongs to the paleopteran order of Ephemeroptera, the sister group to all other winged insects. These new datasets include six different time points of its embryonic development and identify accessible chromatin regions corresponding to both general and stage-specific promoters and enhancers. With these comprehensive datasets, we characterised pronounced changes in accessible chromatin between stages 8 and 10 of embryonic development, which correspond to the transition from the last stages of segmentation to organogenesis and appendage differentiation. The application of ATAC-seq in mayflies has contributed to identify the epigenetic mechanisms responsible for embryonic development in hemimetabolous insects and it will provide a fundamental resource to understand the evolution of gene regulation in winged insects.
