## Supplementary material for "Gene regulatory dynamics during the development of a paleopteran insect, the mayfly *Cloeon dipterum*": Table S10

sample	life_stage	body_part	stage	replica	primer F	primer R	i5 index	i7 index
e4_1	embryo	whole	4	1	AATGATACGGCGACCACCGAGATCTACACCGTACCAATCGTCGGCAGCGTCAGATGTGTAT	CAAGCAGAAGACGGCATACGAGATTAGCCGGTGTCTCGTGGGCTCGGAGATGTG	TCACATGG	ACCGGCTA
e4_2	embryo	whole	4	2	AATGATACGGCGACCACCGAGATCTACACTAGATCGCTCGTCGGCAGCGTCAGATGTGTAT	CAAGCAGAAGACGGCATACGAGATTCGCCTTAGTCTCGTGGGCTCGGAGATGTG	AGCCGTTC	GAGCACGT
e6_1	embryo	whole	6	1	AATGATACGGCGACCACCGAGATCTACACCGTACCAATCGTCGGCAGCGTCAGATGTGTAT	CAAGCAGAAGACGGCATACGAGATCTAAGTACGTCTCGTGGGCTCGGAGATGTG	ACTGCATA	CGTACTAG
e6_2	embryo	whole	6	2	AATGATACGGCGACCACCGAGATCTACACCGTACCAATCGTCGGCAGCGTCAGATGTGTAT	CAAGCAGAAGACGGCATACGAGATCATGCCTAGTCTCGTGGGCTCGGAGATGTG	TTCGTGCA	TAGGCATG
e8_1	embryo	whole	8	1	AATGATACGGCGACCACCGAGATCTACACCGTACCAATCGTCGGCAGCGTCAGATGTGTAT	CAAGCAGAAGACGGCATACGAGATTTCAGTAAGTCTCGTGGGCTCGGAGATGTG	ACATTCGT	TACTTGAA
e8_2	embryo	whole	8	2	AATGATACGGCGACCACCGAGATCTACACTAGATCGCTCGTCGGCAGCGTCAGATGTGTAT	CAAGCAGAAGACGGCATACGAGATTCGCCTTAGTCTCGTGGGCTCGGAGATGTG	GATCATTC	GCGTTAAA
e10_1	embryo	whole	10	1	AATGATACGGCGACCACCGAGATCTACACTAGATCGCTCGTCGGCAGCGTCAGATGTGTAT	CAAGCAGAAGACGGCATACGAGATTCGCCTTAGTCTCGTGGGCTCGGAGATGTG	TCCGAGTT	GAAATGCC
e10_2	embryo	whole	10	2	AATGATACGGCGACCACCGAGATCTACACTAGATCGCTCGTCGGCAGCGTCAGATGTGTAT	CAAGCAGAAGACGGCATACGAGATTCGCCTTAGTCTCGTGGGCTCGGAGATGTG	GATTCCCA	ATCACTCG
e12_1	embryo	whole	12	1	AATGATACGGCGACCACCGAGATCTACACCGTACCAATCGTCGGCAGCGTCAGATGTGTAT	CAAGCAGAAGACGGCATACGAGATTCGCCTTAGTCTCGTGGGCTCGGAGATGTG	CGTACCAA	CATCCTGT
e12_2	embryo	whole	12	2	AATGATACGGCGACCACCGAGATCTACACTAGATCGCTCGTCGGCAGCGTCAGATGTGTAT	CAAGCAGAAGACGGCATACGAGATTCGCCTTAGTCTCGTGGGCTCGGAGATGTG	TAGATCGC	TAAGGCGA
e14_1	embryo	whole	14	1	AATGATACGGCGACCACCGAGATCTACACTAGATCGCTCGTCGGCAGCGTCAGATGTGTAT	CAAGCAGAAGACGGCATACGAGATTCGCCTTAGTCTCGTGGGCTCGGAGATGTG	CTAAGCCT	TCCTGAGC
e14_2	embryo	whole	14	2	AATGATACGGCGACCACCGAGATCTACACCGTACCAATCGTCGGCAGCGTCAGATGTGTAT	CAAGCAGAAGACGGCATACGAGATAGGAGTCCGTCTCGTGGGCTCGGAGATGTG	GTCGGACT	GGACTCCT
