## Supplementary material for "Gene regulatory dynamics during the development of a paleopteran insect, the mayfly *Cloeon dipterum*": Table S7

### Sheet: cluster_1
p_value	log_pvalue	percent_of_targets	percent_of_background	best_match	best_match_score	std_bp	bg_std_bp
1e-27	-6.405e+01	74.40%	26.69%	POL010.1_DCE_S_III/Jaspar	0.678	142.2	119
1e-25	-5.825e+01	77.60%	31.59%	slbo/dmmpmm	0.637	150.1	162.8
1e-22	-5.255e+01	79.20%	35.40%	hb/dmmpmm	0.758	147.9	174.3
1e-21	-4.896e+01	69.60%	27.95%	vfl/MA1462.1/Jaspar	0.784	141.3	157.4
1e-20	-4.691e+01	34.40%	6.19%	Deaf1/dmmpmm	0.649	134	183
1e-18	-4.314e+01	96.80%	63.33%	cad/dmmpmm	0.769	144.5	162.1
1e-17	-4.106e+01	97.60%	66.09%	eve/dmmpmm	0.709	142.4	164.4
1e-16	-3.875e+01	90.40%	55.48%	Unknown2/Drosophila-Promoters/Homer	0.576	144.2	142.8
1e-16	-3.751e+01	69.60%	32.87%	opa/dmmpmm	0.67	119.9	122.3
1e-13	-3.217e+01	52.00%	20.68%	POL012.1_TATA-Box/Jaspar	0.696	137.8	158
1e-13	-3.202e+01	84.80%	52.05%	Adf1/dmmpmm	0.689	121.5	119.3

### Sheet: cluster_2
p_value	log_pvalue	percent_of_targets	percent_of_background	best_match	best_match_score	std_bp	bg_std_bp
1e-51	-1.180e+02	92.12%	62.10%	nub/dmmpmm	0.837	113.4	90.6
1e-46	-1.077e+02	86.51%	55.93%	Six4/MA0204.1/Jaspar	0.55	111.8	89.2
1e-45	-1.052e+02	60.58%	29.14%	Trl/MA0205.2/Jaspar	0.723	93.9	89.1
1e-40	-9.233e+01	85.27%	56.97%	AT/dmmpmm	0.689	107.8	83.2
1e-39	-9.008e+01	59.75%	30.59%	Dref/dmmpmm	0.893	110.7	90.2
1e-38	-8.866e+01	82.37%	54.03%	Su	0.742	98.6	89.5
1e-37	-8.598e+01	74.48%	45.58%	twi/MA0249.2/Jaspar	0.547	105.6	80.5
1e-35	-8.124e+01	86.10%	60.09%	abd-A/dmmpmm	0.693	115.8	89.6
1e-34	-8.040e+01	81.74%	54.83%	Adf1/dmmpmm	0.769	101.4	79
1e-31	-7.264e+01	94.61%	74.16%	cad/dmmpmm	0.601	111.6	88.2

### Sheet: cluster_3
p_value	log_pvalue	percent_of_targets	percent_of_background	best_match	best_match_score	std_bp	bg_std_bp
1e-60	-1.383e+02	67.56%	35.36%	vfl/MA1462.1/Jaspar	0.712	90.3	166
1e-56	-1.303e+02	62.97%	32.00%	D/MA0445.1/Jaspar	0.824	94.5	178.5
1e-49	-1.147e+02	78.80%	49.99%	pho/dmmpmm	0.661	92.9	151.6
1e-49	-1.145e+02	77.53%	48.59%	vis/MA0252.1/Jaspar	0.705	93.8	162.5
1e-43	-1.003e+02	47.94%	22.62%	Run/dmmpmm	0.704	85.8	169
1e-40	-9.358e+01	81.65%	56.37%	Unknown2/Drosophila-Promoters/Homer	0.638	91.5	146.5
1e-34	-7.926e+01	92.72%	73.50%	Aef1/dmmpmm	0.722	93.5	162.2
1e-33	-7.614e+01	80.22%	57.49%	shn-ZFP2/dmmpmm	0.621	96.5	150.9
1e-32	-7.498e+01	87.50%	66.78%	Initiator/Drosophila-Promoters/Homer	0.706	92.7	148.8
1e-32	-7.468e+01	85.60%	64.34%	shn-ZFP1/dmmpmm	0.706	91.1	136.4
1e-30	-7.016e+01	84.81%	64.12%	pho/dmmpmm	0.699	98.5	150.3
1e-30	-6.996e+01	78.48%	56.53%	Deaf1/dmmpmm	0.668	91.1	158.1
1e-29	-6.814e+01	69.46%	46.97%	Hsf/MA1458.1/Jaspar	0.641	103	197.4
1e-25	-5.942e+01	73.26%	52.61%	POL010.1_DCE_S_III/Jaspar	0.525	90.4	138.9
1e-23	-5.475e+01	97.94%	86.46%	Zelda	0.622	86.3	125.7
1e-23	-5.305e+01	84.49%	66.90%	z/dmmpmm	0.735	97.8	157.8
1e-13	-3.174e+01	98.89%	92.23%	Gsc/dmmpmm	0.556	97.4	155.3
1e-12	-2.882e+01	99.53%	94.16%	Ptx1/MA0201.1/Jaspar	0.599	94.7	147.2

### Sheet: cluster_4
p_value	log_pvalue	percent_of_targets	percent_of_background	best_match	best_match_score	std_bp	bg_std_bp
1e-75	-1.731e+02	88.93%	70.26%	POL010.1_DCE_S_III/Jaspar	0.666	71.8	102.3
1e-71	-1.648e+02	84.28%	64.75%	D/MA0445.1/Jaspar	0.724	79.1	109.9
1e-70	-1.630e+02	86.98%	68.34%	POL011.1_XCPE1/Jaspar	0.609	68.8	97.5
1e-69	-1.592e+02	73.97%	53.12%	abd-A/dmmpmm	0.723	78.8	108.7
1e-66	-1.531e+02	95.29%	81.07%	pan/dmmpmm	0.776	79.6	102.5
1e-65	-1.519e+02	89.16%	72.03%	Kr/MA0452.2/Jaspar	0.866	76.4	100.9
1e-64	-1.482e+02	80.15%	60.93%	Mad/MA0535.1/Jaspar	0.571	75	97.8
1e-62	-1.436e+02	91.17%	75.39%	odd/dmmpmm	0.559	76.2	101.4
1e-61	-1.428e+02	97.41%	85.48%	POL013.1_MED-1/Jaspar	0.736	73.7	97.4
1e-61	-1.420e+02	72.56%	52.81%	dl/dmmpmm	0.658	76.7	111.3
1e-61	-1.419e+02	91.46%	75.92%	br-Z4/dmmpmm	0.712	73.5	108.5
1e-61	-1.407e+02	92.93%	78.16%	nub/MA0197.2/Jaspar	0.89	80.7	109.3
1e-59	-1.379e+02	91.81%	76.70%	Su	0.801	77.8	109.5
1e-58	-1.339e+02	88.04%	71.79%	Eip74EF/dmmpmm	0.714	77.7	107.7
1e-55	-1.275e+02	74.91%	56.51%	z/dmmpmm	0.618	70.9	96.1
1e-50	-1.155e+02	62.72%	44.62%	Eip74EF/dmmpmm	0.696	76.2	110.2
1e-48	-1.114e+02	97.06%	86.81%	POL013.1_MED-1/Jaspar	0.769	78.1	101
1e-43	-1.003e+02	97.82%	88.95%	tll/dmmpmm	0.657	75.7	103.4
1e-31	-7.230e+01	98.82%	92.76%	Mad/dmmpmm	0.765	70.2	96.5
1e-22	-5.233e+01	99.88%	96.53%	Deaf1/dmmpmm	0.581	76.2	103.6
1e-21	-4.930e+01	99.82%	96.54%	br-Z4/dmmpmm	0.73	80.8	103.3
1e-15	-3.557e+01	100.00%	97.93%	MF0004.1_Nuclear_Receptor_class/Jaspar	0.797	76.9	100.4
1e-13	-3.018e+01	99.94%	98.03%	pho/dmmpmm	0.774	82.4	112.4

### Sheet: cluster_5
p_value	log_pvalue	percent_of_targets	percent_of_background	best_match	best_match_score	std_bp	bg_std_bp
1e-22	-5.198e+01	0.62%	0.03%	grh/dmmpmm	0.643	51.4	10.5
1e-21	-4.840e+01	0.59%	0.03%	zen/MA0256.1/Jaspar	0.712	52.3	37.9
1e-20	-4.648e+01	85.64%	79.09%	Deaf1/dmmpmm	0.666	51.8	90.6
1e-19	-4.526e+01	0.69%	0.05%	Trl/dmmpmm	0.612	48.9	79.8
1e-19	-4.501e+01	85.25%	78.75%	POL006.1_BREu/Jaspar	0.766	49.7	88.6
1e-18	-4.256e+01	0.75%	0.06%	Mad/dmmpmm	0.555	48.8	14.4
1e-18	-4.226e+01	0.65%	0.05%	vnd/dmmpmm	0.635	45.7	154.1
1e-17	-4.139e+01	0.52%	0.00%	Mad/MA0535.1/Jaspar	0.634	51.6	0
1e-17	-4.139e+01	0.52%	0.03%	BEAF-32B/dmmpmm	0.628	53.7	1
1e-16	-3.797e+01	0.49%	0.03%	kni/dmmpmm	0.622	45.6	116.1
1e-16	-3.712e+01	87.61%	82.12%	brk/dmmpmm	0.713	53.4	89.4
1e-15	-3.644e+01	4.77%	2.26%	POL008.1_DCE_S_I/Jaspar	0.617	51	83
1e-15	-3.547e+01	1.18%	0.21%	Run/dmmpmm	0.559	53.3	110.7
1e-15	-3.465e+01	0.65%	0.07%	opa/MA0456.1/Jaspar	0.652	40	46.5
1e-15	-3.462e+01	0.46%	0.01%	Aef1/dmmpmm	0.608	52.8	0
1e-13	-3.031e+01	1.08%	0.21%	cad/dmmpmm	0.563	56	94.7
1e-12	-2.897e+01	1.41%	0.37%	Mad/dmmpmm	0.711	48.5	107.4
1e-12	-2.788e+01	0.85%	0.15%	Trl/MA0205.2/Jaspar	0.69	49.4	108.7

### Sheet: cluster_6
p_value	log_pvalue	percent_of_targets	percent_of_background	best_match	best_match_score	std_bp	bg_std_bp
1e-15	-3.577e+01	0.48%	0.03%	E	0.622	30.1	21.7
1e-15	-3.577e+01	0.48%	0.01%	Run/dmmpmm	0.726	31.6	0
1e-14	-3.240e+01	0.45%	0.03%	ct/MA0218.1/Jaspar	0.669	34.5	74.1
1e-13	-3.207e+01	0.55%	0.05%	onecut/dmmpmm	0.594	35	35.9
1e-13	-3.207e+01	0.55%	0.05%	prd/dmmpmm	0.582	19.3	39.5
1e-13	-3.207e+01	0.55%	0.04%	Med/dmmpmm	0.64	30.4	34.7
1e-12	-2.926e+01	0.52%	0.04%	POL011.1_XCPE1/Jaspar	0.716	23.9	55.2
1e-12	-2.911e+01	0.41%	0.03%	h/dmmpmm	0.806	23.1	21.2
